# SGC-CAMKK2-1: A chemical probe for CAMKK2

**DOI:** 10.1101/2022.10.18.512752

**Authors:** Carrow Wells, Yi Liang, Thomas L. Pulliam, Chenchu Lin, Dominik Awad, Benjamin Eduful, Sean O’Byrne, Mohammad Anwar Hossain, Carolina Moura Costa Catta-Preta, Priscila Zonzini Ramos, Opher Gileadi, Carina Gileadi, Rafael M. Couñago, Brittany Stork, Christopher G Langendorf, Kevin Nay, Jonathan Oakhill, Debarati Mukherjee, Luigi Racioppi, Anthony Means, Brian York, Donald P. McDonnell, John W. Scott, Daniel E. Frigo, David H. Drewry

## Abstract

The serine/threonine protein kinase calcium/calmodulin-dependent protein kinase kinase 2 (CAMKK2) plays critical roles in a range of biological processes. Despite its importance, only a handful of inhibitors of CAMKK2 have been disclosed. Having a selective small molecule tool to interrogate this kinase will help demonstrate that CAMKK2 inhibition can be therapeutically beneficial. Herein, we disclose SGC-CAMKK2-1, a selective chemical probe that targets CAMKK2.
