## Supplemental 2: KINOMEscan data for the CAMKK2 probe and negative control for "SGC-CAMKK2-1: A chemical probe for CAMKK2"

### Sheet: SGC-CAMKK2-1
Compound Name	DiscoveRx Gene Symbol	Entrez Gene Symbol	Percent Control	Compound Concentration (nM)
SGC-CAMKK2-1 (YL-36)	CAMKK2	CAMKK2	7.5	1000
SGC-CAMKK2-1 (YL-36)	CAMKK1	CAMKK1	15	1000
SGC-CAMKK2-1 (YL-36)	GCN2(Kin.Dom.2,S808G)	EIF2AK4	42	1000
SGC-CAMKK2-1 (YL-36)	ACVR2B	ACVR2B	43	1000
SGC-CAMKK2-1 (YL-36)	EPHB6	EPHB6	43	1000
SGC-CAMKK2-1 (YL-36)	EGFR(L861Q)	EGFR	47	1000
SGC-CAMKK2-1 (YL-36)	CAMK1G	CAMK1G	54	1000
SGC-CAMKK2-1 (YL-36)	EGFR(G719C)	EGFR	55	1000
SGC-CAMKK2-1 (YL-36)	PAK2	PAK2	55	1000
SGC-CAMKK2-1 (YL-36)	RIPK2	RIPK2	55	1000
SGC-CAMKK2-1 (YL-36)	SgK110	SgK110	57	1000
SGC-CAMKK2-1 (YL-36)	CDK3	CDK3	59	1000
SGC-CAMKK2-1 (YL-36)	EGFR(L747-S752del, P753S)	EGFR	59	1000
SGC-CAMKK2-1 (YL-36)	KIT(A829P)	KIT	61	1000
SGC-CAMKK2-1 (YL-36)	PIP5K2C	PIP4K2C	61	1000
SGC-CAMKK2-1 (YL-36)	ULK1	ULK1	62	1000
SGC-CAMKK2-1 (YL-36)	CAMK1B	PNCK	64	1000
SGC-CAMKK2-1 (YL-36)	STK39	STK39	64	1000
SGC-CAMKK2-1 (YL-36)	MAST1	MAST1	65	1000
SGC-CAMKK2-1 (YL-36)	PAK6	PAK6	67	1000
SGC-CAMKK2-1 (YL-36)	WNK2	WNK2	67	1000
SGC-CAMKK2-1 (YL-36)	DYRK2	DYRK2	69	1000
SGC-CAMKK2-1 (YL-36)	p38-delta	MAPK13	69	1000
SGC-CAMKK2-1 (YL-36)	PAK4	PAK4	69	1000
SGC-CAMKK2-1 (YL-36)	BLK	BLK	70	1000
SGC-CAMKK2-1 (YL-36)	LRRK2	LRRK2	70	1000
SGC-CAMKK2-1 (YL-36)	ABL1(F317L)-nonphosphorylated	ABL1	71	1000
SGC-CAMKK2-1 (YL-36)	CDK8	CDK8	72	1000
SGC-CAMKK2-1 (YL-36)	LATS2	LATS2	72	1000
SGC-CAMKK2-1 (YL-36)	ABL1(Y253F)-phosphorylated	ABL1	73	1000
SGC-CAMKK2-1 (YL-36)	STK35	STK35	73	1000
SGC-CAMKK2-1 (YL-36)	CSNK1E	CSNK1E	75	1000
SGC-CAMKK2-1 (YL-36)	RIOK3	RIOK3	75	1000
SGC-CAMKK2-1 (YL-36)	MYLK	MYLK	76	1000
SGC-CAMKK2-1 (YL-36)	PIK3CG	PIK3CG	76	1000
SGC-CAMKK2-1 (YL-36)	PIM1	PIM1	76	1000
SGC-CAMKK2-1 (YL-36)	ABL1(H396P)-phosphorylated	ABL1	77	1000
SGC-CAMKK2-1 (YL-36)	EGFR(G719S)	EGFR	77	1000
SGC-CAMKK2-1 (YL-36)	EGFR(L858R)	EGFR	77	1000
SGC-CAMKK2-1 (YL-36)	FER	FER	77	1000
SGC-CAMKK2-1 (YL-36)	INSR	INSR	77	1000
SGC-CAMKK2-1 (YL-36)	PIM3	PIM3	77	1000
SGC-CAMKK2-1 (YL-36)	PRKD3	PRKD3	77	1000
SGC-CAMKK2-1 (YL-36)	TIE1	TIE1	77	1000
SGC-CAMKK2-1 (YL-36)	CSNK1A1	CSNK1A1	78	1000
SGC-CAMKK2-1 (YL-36)	LKB1	STK11	78	1000
SGC-CAMKK2-1 (YL-36)	MAK	MAK	78	1000
SGC-CAMKK2-1 (YL-36)	MAP4K3	MAP4K3	78	1000
SGC-CAMKK2-1 (YL-36)	PIK3CA(H1047L)	PIK3CA	78	1000
SGC-CAMKK2-1 (YL-36)	SGK2	SGK2	78	1000
SGC-CAMKK2-1 (YL-36)	TAOK1	TAOK1	78	1000
SGC-CAMKK2-1 (YL-36)	CASK	CASK	79	1000
SGC-CAMKK2-1 (YL-36)	CLK2	CLK2	79	1000
SGC-CAMKK2-1 (YL-36)	MELK	MELK	79	1000
SGC-CAMKK2-1 (YL-36)	PRKX	PRKX	79	1000
SGC-CAMKK2-1 (YL-36)	FLT3	FLT3	80	1000
SGC-CAMKK2-1 (YL-36)	GAK	GAK	80	1000
SGC-CAMKK2-1 (YL-36)	PHKG1	PHKG1	80	1000
SGC-CAMKK2-1 (YL-36)	PIKFYVE	PIKFYVE	80	1000
SGC-CAMKK2-1 (YL-36)	RSK1(Kin.Dom.2-C-terminal)	RPS6KA1	80	1000
SGC-CAMKK2-1 (YL-36)	SRPK1	SRPK1	80	1000
SGC-CAMKK2-1 (YL-36)	ERK2	MAPK1	81	1000
SGC-CAMKK2-1 (YL-36)	ERK3	MAPK6	81	1000
SGC-CAMKK2-1 (YL-36)	NLK	NLK	81	1000
SGC-CAMKK2-1 (YL-36)	PIK3C2G	PIK3C2G	81	1000
SGC-CAMKK2-1 (YL-36)	TRKC	NTRK3	81	1000
SGC-CAMKK2-1 (YL-36)	BRSK1	BRSK1	82	1000
SGC-CAMKK2-1 (YL-36)	MRCKB	CDC42BPB	82	1000
SGC-CAMKK2-1 (YL-36)	p38-gamma	MAPK12	82	1000
SGC-CAMKK2-1 (YL-36)	PAK1	PAK1	82	1000
SGC-CAMKK2-1 (YL-36)	WEE1	WEE1	82	1000
SGC-CAMKK2-1 (YL-36)	ACVR1	ACVR1	83	1000
SGC-CAMKK2-1 (YL-36)	CDC2L2	CDC2L2	84	1000
SGC-CAMKK2-1 (YL-36)	MAP3K15	MAP3K15	84	1000
SGC-CAMKK2-1 (YL-36)	MEK5	MAP2K5	84	1000
SGC-CAMKK2-1 (YL-36)	MUSK	MUSK	84	1000
SGC-CAMKK2-1 (YL-36)	OSR1	OXSR1	84	1000
SGC-CAMKK2-1 (YL-36)	PKN1	PKN1	84	1000
SGC-CAMKK2-1 (YL-36)	ROS1	ROS1	84	1000
SGC-CAMKK2-1 (YL-36)	CSF1R-autoinhibited	CSF1R	85	1000
SGC-CAMKK2-1 (YL-36)	EGFR(L747-T751del,Sins)	EGFR	85	1000
SGC-CAMKK2-1 (YL-36)	JAK1(JH1domain-catalytic)	JAK1	85	1000
SGC-CAMKK2-1 (YL-36)	MAP4K4	MAP4K4	85	1000
SGC-CAMKK2-1 (YL-36)	NEK1	NEK1	85	1000
SGC-CAMKK2-1 (YL-36)	PIK3CA(I800L)	PIK3CA	85	1000
SGC-CAMKK2-1 (YL-36)	SIK2	SIK2	85	1000
SGC-CAMKK2-1 (YL-36)	SLK	SLK	85	1000
SGC-CAMKK2-1 (YL-36)	SYK	SYK	85	1000
SGC-CAMKK2-1 (YL-36)	YSK4	MAP3K19	85	1000
SGC-CAMKK2-1 (YL-36)	CAMK2B	CAMK2B	86	1000
SGC-CAMKK2-1 (YL-36)	ERBB3	ERBB3	86	1000
SGC-CAMKK2-1 (YL-36)	FYN	FYN	86	1000
SGC-CAMKK2-1 (YL-36)	LCK	LCK	86	1000
SGC-CAMKK2-1 (YL-36)	LIMK2	LIMK2	86	1000
SGC-CAMKK2-1 (YL-36)	MLCK	MYLK3	86	1000
SGC-CAMKK2-1 (YL-36)	MST1R	MST1R	86	1000
SGC-CAMKK2-1 (YL-36)	RSK3(Kin.Dom.1-N-terminal)	RPS6KA2	86	1000
SGC-CAMKK2-1 (YL-36)	SGK	SGK1	86	1000
SGC-CAMKK2-1 (YL-36)	EGFR(L747-E749del, A750P)	EGFR	87	1000
SGC-CAMKK2-1 (YL-36)	EGFR(S752-I759del)	EGFR	87	1000
SGC-CAMKK2-1 (YL-36)	FLT3(D835H)	FLT3	87	1000
SGC-CAMKK2-1 (YL-36)	KIT(D816H)	KIT	87	1000
SGC-CAMKK2-1 (YL-36)	PIK3C2B	PIK3C2B	87	1000
SGC-CAMKK2-1 (YL-36)	CSNK1A1L	CSNK1A1L	88	1000
SGC-CAMKK2-1 (YL-36)	CSNK1G2	CSNK1G2	88	1000
SGC-CAMKK2-1 (YL-36)	FES	FES	88	1000
SGC-CAMKK2-1 (YL-36)	FGFR2	FGFR2	88	1000
SGC-CAMKK2-1 (YL-36)	FLT3(ITD,D835V)	FLT3	88	1000
SGC-CAMKK2-1 (YL-36)	INSRR	INSRR	88	1000
SGC-CAMKK2-1 (YL-36)	IRAK3	IRAK3	88	1000
SGC-CAMKK2-1 (YL-36)	MAP3K3	MAP3K3	88	1000
SGC-CAMKK2-1 (YL-36)	NEK10	NEK10	88	1000
SGC-CAMKK2-1 (YL-36)	CAMK1	CAMK1	89	1000
SGC-CAMKK2-1 (YL-36)	FLT3(D835Y)	FLT3	89	1000
SGC-CAMKK2-1 (YL-36)	MLK3	MAP3K11	89	1000
SGC-CAMKK2-1 (YL-36)	NIK	MAP3K14	89	1000
SGC-CAMKK2-1 (YL-36)	STK36	STK36	89	1000
SGC-CAMKK2-1 (YL-36)	EPHA4	EPHA4	90	1000
SGC-CAMKK2-1 (YL-36)	HIPK1	HIPK1	90	1000
SGC-CAMKK2-1 (YL-36)	JAK1(JH2domain-pseudokinase)	JAK1	90	1000
SGC-CAMKK2-1 (YL-36)	PKNB(M.tuberculosis)	pknB	90	1000
SGC-CAMKK2-1 (YL-36)	PRKCE	PRKCE	90	1000
SGC-CAMKK2-1 (YL-36)	TAOK2	TAOK2	90	1000
SGC-CAMKK2-1 (YL-36)	EGFR	EGFR	91	1000
SGC-CAMKK2-1 (YL-36)	MEK3	MAP2K3	91	1000
SGC-CAMKK2-1 (YL-36)	TAK1	MAP3K7	91	1000
SGC-CAMKK2-1 (YL-36)	TGFBR2	TGFBR2	91	1000
SGC-CAMKK2-1 (YL-36)	ABL2	ABL2	92	1000
SGC-CAMKK2-1 (YL-36)	ACVR2A	ACVR2A	92	1000
SGC-CAMKK2-1 (YL-36)	CDK7	CDK7	92	1000
SGC-CAMKK2-1 (YL-36)	CHEK2	CHEK2	92	1000
SGC-CAMKK2-1 (YL-36)	DMPK	DMPK	92	1000
SGC-CAMKK2-1 (YL-36)	FAK	PTK2	92	1000
SGC-CAMKK2-1 (YL-36)	GSK3A	GSK3A	92	1000
SGC-CAMKK2-1 (YL-36)	MET	MET	92	1000
SGC-CAMKK2-1 (YL-36)	RIOK1	RIOK1	92	1000
SGC-CAMKK2-1 (YL-36)	TLK1	TLK1	92	1000
SGC-CAMKK2-1 (YL-36)	TNIK	TNIK	92	1000
SGC-CAMKK2-1 (YL-36)	CDC2L1	CDK11B	93	1000
SGC-CAMKK2-1 (YL-36)	CDK9	CDK9	93	1000
SGC-CAMKK2-1 (YL-36)	CHEK1	CHEK1	93	1000
SGC-CAMKK2-1 (YL-36)	FLT1	FLT1	93	1000
SGC-CAMKK2-1 (YL-36)	RIPK1	RIPK1	93	1000
SGC-CAMKK2-1 (YL-36)	STK16	STK16	93	1000
SGC-CAMKK2-1 (YL-36)	CAMK1D	CAMK1D	94	1000
SGC-CAMKK2-1 (YL-36)	CSNK2A1	CSNK2A1	94	1000
SGC-CAMKK2-1 (YL-36)	DAPK2	DAPK2	94	1000
SGC-CAMKK2-1 (YL-36)	DCAMKL2	DCLK2	94	1000
SGC-CAMKK2-1 (YL-36)	GRK7	GRK7	94	1000
SGC-CAMKK2-1 (YL-36)	HUNK	HUNK	94	1000
SGC-CAMKK2-1 (YL-36)	PIK3CA(E545K)	PIK3CA	94	1000
SGC-CAMKK2-1 (YL-36)	RET(V804L)	RET	94	1000
SGC-CAMKK2-1 (YL-36)	SNRK	SNRK	94	1000
SGC-CAMKK2-1 (YL-36)	TBK1	TBK1	94	1000
SGC-CAMKK2-1 (YL-36)	ABL1-nonphosphorylated	ABL1	95	1000
SGC-CAMKK2-1 (YL-36)	AMPK-alpha1	PRKAA1	95	1000
SGC-CAMKK2-1 (YL-36)	CAMK2A	CAMK2A	95	1000
SGC-CAMKK2-1 (YL-36)	EPHA8	EPHA8	95	1000
SGC-CAMKK2-1 (YL-36)	FGFR3	FGFR3	95	1000
SGC-CAMKK2-1 (YL-36)	FLT3(N841I)	FLT3	95	1000
SGC-CAMKK2-1 (YL-36)	MST2	STK3	95	1000
SGC-CAMKK2-1 (YL-36)	PDPK1	PDPK1	95	1000
SGC-CAMKK2-1 (YL-36)	TEC	TEC	95	1000
SGC-CAMKK2-1 (YL-36)	ABL1(Q252H)-phosphorylated	ABL1	96	1000
SGC-CAMKK2-1 (YL-36)	ALK(L1196M)	ALK	96	1000
SGC-CAMKK2-1 (YL-36)	ASK2	MAP3K6	96	1000
SGC-CAMKK2-1 (YL-36)	CDKL2	CDKL2	96	1000
SGC-CAMKK2-1 (YL-36)	CDKL3	CDKL3	96	1000
SGC-CAMKK2-1 (YL-36)	EPHB3	EPHB3	96	1000
SGC-CAMKK2-1 (YL-36)	FLT4	FLT4	96	1000
SGC-CAMKK2-1 (YL-36)	PIM2	PIM2	96	1000
SGC-CAMKK2-1 (YL-36)	SRC	SRC	96	1000
SGC-CAMKK2-1 (YL-36)	DMPK2	CDC42BPG	97	1000
SGC-CAMKK2-1 (YL-36)	TAOK3	TAOK3	97	1000
SGC-CAMKK2-1 (YL-36)	TIE2	TEK	97	1000
SGC-CAMKK2-1 (YL-36)	WNK3	WNK3	97	1000
SGC-CAMKK2-1 (YL-36)	AAK1	AAK1	98	1000
SGC-CAMKK2-1 (YL-36)	ABL1(E255K)-phosphorylated	ABL1	98	1000
SGC-CAMKK2-1 (YL-36)	ABL1-phosphorylated	ABL1	98	1000
SGC-CAMKK2-1 (YL-36)	CAMK2D	CAMK2D	98	1000
SGC-CAMKK2-1 (YL-36)	CDK11	CDK19	98	1000
SGC-CAMKK2-1 (YL-36)	DDR1	DDR1	98	1000
SGC-CAMKK2-1 (YL-36)	EPHB4	EPHB4	98	1000
SGC-CAMKK2-1 (YL-36)	FGFR4	FGFR4	98	1000
SGC-CAMKK2-1 (YL-36)	MET(Y1235D)	MET	98	1000
SGC-CAMKK2-1 (YL-36)	MTOR	MTOR	98	1000
SGC-CAMKK2-1 (YL-36)	RET	RET	98	1000
SGC-CAMKK2-1 (YL-36)	RPS6KA5(Kin.Dom.1-N-terminal)	RPS6KA5	98	1000
SGC-CAMKK2-1 (YL-36)	STK33	STK33	98	1000
SGC-CAMKK2-1 (YL-36)	TSSK3	TSSK3	98	1000
SGC-CAMKK2-1 (YL-36)	AURKC	AURKC	99	1000
SGC-CAMKK2-1 (YL-36)	CSK	CSK	99	1000
SGC-CAMKK2-1 (YL-36)	CSNK1G3	CSNK1G3	99	1000
SGC-CAMKK2-1 (YL-36)	LIMK1	LIMK1	99	1000
SGC-CAMKK2-1 (YL-36)	PCTK3	CDK18	99	1000
SGC-CAMKK2-1 (YL-36)	PIP5K1C	PIP5K1C	99	1000
SGC-CAMKK2-1 (YL-36)	PKMYT1	PKMYT1	99	1000
SGC-CAMKK2-1 (YL-36)	PRKG2	PRKG2	99	1000
SGC-CAMKK2-1 (YL-36)	TNK2	TNK2	99	1000
SGC-CAMKK2-1 (YL-36)	ABL1(F317I)-nonphosphorylated	ABL1	100	1000
SGC-CAMKK2-1 (YL-36)	ABL1(F317I)-phosphorylated	ABL1	100	1000
SGC-CAMKK2-1 (YL-36)	ABL1(F317L)-phosphorylated	ABL1	100	1000
SGC-CAMKK2-1 (YL-36)	ABL1(H396P)-nonphosphorylated	ABL1	100	1000
SGC-CAMKK2-1 (YL-36)	ABL1(M351T)-phosphorylated	ABL1	100	1000
SGC-CAMKK2-1 (YL-36)	ABL1(Q252H)-nonphosphorylated	ABL1	100	1000
SGC-CAMKK2-1 (YL-36)	ABL1(T315I)-nonphosphorylated	ABL1	100	1000
SGC-CAMKK2-1 (YL-36)	ABL1(T315I)-phosphorylated	ABL1	100	1000
SGC-CAMKK2-1 (YL-36)	ACVR1B	ACVR1B	100	1000
SGC-CAMKK2-1 (YL-36)	ACVRL1	ACVRL1	100	1000
SGC-CAMKK2-1 (YL-36)	ADCK3	CABC1	100	1000
SGC-CAMKK2-1 (YL-36)	ADCK4	ADCK4	100	1000
SGC-CAMKK2-1 (YL-36)	AKT1	AKT1	100	1000
SGC-CAMKK2-1 (YL-36)	AKT2	AKT2	100	1000
SGC-CAMKK2-1 (YL-36)	AKT3	AKT3	100	1000
SGC-CAMKK2-1 (YL-36)	ALK	ALK	100	1000
SGC-CAMKK2-1 (YL-36)	ALK(C1156Y)	ALK	100	1000
SGC-CAMKK2-1 (YL-36)	AMPK-alpha2	PRKAA2	100	1000
SGC-CAMKK2-1 (YL-36)	ANKK1	ANKK1	100	1000
SGC-CAMKK2-1 (YL-36)	ARK5	NUAK1	100	1000
SGC-CAMKK2-1 (YL-36)	ASK1	MAP3K5	100	1000
SGC-CAMKK2-1 (YL-36)	AURKA	AURKA	100	1000
SGC-CAMKK2-1 (YL-36)	AURKB	AURKB	100	1000
SGC-CAMKK2-1 (YL-36)	AXL	AXL	100	1000
SGC-CAMKK2-1 (YL-36)	BIKE	BMP2K	100	1000
SGC-CAMKK2-1 (YL-36)	BMPR1A	BMPR1A	100	1000
SGC-CAMKK2-1 (YL-36)	BMPR1B	BMPR1B	100	1000
SGC-CAMKK2-1 (YL-36)	BMPR2	BMPR2	100	1000
SGC-CAMKK2-1 (YL-36)	BMX	BMX	100	1000
SGC-CAMKK2-1 (YL-36)	BRAF	BRAF	100	1000
SGC-CAMKK2-1 (YL-36)	BRAF(V600E)	BRAF	100	1000
SGC-CAMKK2-1 (YL-36)	BRK	PTK6	100	1000
SGC-CAMKK2-1 (YL-36)	BRSK2	BRSK2	100	1000
SGC-CAMKK2-1 (YL-36)	BTK	BTK	100	1000
SGC-CAMKK2-1 (YL-36)	BUB1	BUB1	100	1000
SGC-CAMKK2-1 (YL-36)	CAMK2G	CAMK2G	100	1000
SGC-CAMKK2-1 (YL-36)	CAMK4	CAMK4	100	1000
SGC-CAMKK2-1 (YL-36)	CDC2L5	CDK13	100	1000
SGC-CAMKK2-1 (YL-36)	CDK2	CDK2	100	1000
SGC-CAMKK2-1 (YL-36)	CDK4	CDK4	100	1000
SGC-CAMKK2-1 (YL-36)	CDK4-cyclinD1	CDK4	100	1000
SGC-CAMKK2-1 (YL-36)	CDK4-cyclinD3	CDK4	100	1000
SGC-CAMKK2-1 (YL-36)	CDK5	CDK5	100	1000
SGC-CAMKK2-1 (YL-36)	CDKL1	CDKL1	100	1000
SGC-CAMKK2-1 (YL-36)	CDKL5	CDKL5	100	1000
SGC-CAMKK2-1 (YL-36)	CIT	CIT	100	1000
SGC-CAMKK2-1 (YL-36)	CLK1	CLK1	100	1000
SGC-CAMKK2-1 (YL-36)	CLK3	CLK3	100	1000
SGC-CAMKK2-1 (YL-36)	CLK4	CLK4	100	1000
SGC-CAMKK2-1 (YL-36)	CSF1R	CSF1R	100	1000
SGC-CAMKK2-1 (YL-36)	CSNK1D	CSNK1D	100	1000
SGC-CAMKK2-1 (YL-36)	CSNK1G1	CSNK1G1	100	1000
SGC-CAMKK2-1 (YL-36)	CSNK2A2	CSNK2A2	100	1000
SGC-CAMKK2-1 (YL-36)	CTK	MATK	100	1000
SGC-CAMKK2-1 (YL-36)	DAPK1	DAPK1	100	1000
SGC-CAMKK2-1 (YL-36)	DAPK3	DAPK3	100	1000
SGC-CAMKK2-1 (YL-36)	DCAMKL1	DCLK1	100	1000
SGC-CAMKK2-1 (YL-36)	DCAMKL3	DCLK3	100	1000
SGC-CAMKK2-1 (YL-36)	DDR2	DDR2	100	1000
SGC-CAMKK2-1 (YL-36)	DLK	MAP3K12	100	1000
SGC-CAMKK2-1 (YL-36)	DRAK1	STK17A	100	1000
SGC-CAMKK2-1 (YL-36)	DRAK2	STK17B	100	1000
SGC-CAMKK2-1 (YL-36)	DYRK1A	DYRK1A	100	1000
SGC-CAMKK2-1 (YL-36)	DYRK1B	DYRK1B	100	1000
SGC-CAMKK2-1 (YL-36)	EGFR(E746-A750del)	EGFR	100	1000
SGC-CAMKK2-1 (YL-36)	EGFR(L858R,T790M)	EGFR	100	1000
SGC-CAMKK2-1 (YL-36)	EGFR(T790M)	EGFR	100	1000
SGC-CAMKK2-1 (YL-36)	EIF2AK1	EIF2AK1	100	1000
SGC-CAMKK2-1 (YL-36)	EPHA1	EPHA1	100	1000
SGC-CAMKK2-1 (YL-36)	EPHA2	EPHA2	100	1000
SGC-CAMKK2-1 (YL-36)	EPHA3	EPHA3	100	1000
SGC-CAMKK2-1 (YL-36)	EPHA5	EPHA5	100	1000
SGC-CAMKK2-1 (YL-36)	EPHA6	EPHA6	100	1000
SGC-CAMKK2-1 (YL-36)	EPHA7	EPHA7	100	1000
SGC-CAMKK2-1 (YL-36)	EPHB1	EPHB1	100	1000
SGC-CAMKK2-1 (YL-36)	EPHB2	EPHB2	100	1000
SGC-CAMKK2-1 (YL-36)	ERBB2	ERBB2	100	1000
SGC-CAMKK2-1 (YL-36)	ERBB4	ERBB4	100	1000
SGC-CAMKK2-1 (YL-36)	ERK1	MAPK3	100	1000
SGC-CAMKK2-1 (YL-36)	ERK4	MAPK4	100	1000
SGC-CAMKK2-1 (YL-36)	ERK5	MAPK7	100	1000
SGC-CAMKK2-1 (YL-36)	ERK8	MAPK15	100	1000
SGC-CAMKK2-1 (YL-36)	ERN1	ERN1	100	1000
SGC-CAMKK2-1 (YL-36)	FGFR1	FGFR1	100	1000
SGC-CAMKK2-1 (YL-36)	FGFR3(G697C)	FGFR3	100	1000
SGC-CAMKK2-1 (YL-36)	FGR	FGR	100	1000
SGC-CAMKK2-1 (YL-36)	FLT3(D835V)	FLT3	100	1000
SGC-CAMKK2-1 (YL-36)	FLT3(ITD)	FLT3	100	1000
SGC-CAMKK2-1 (YL-36)	FLT3(ITD,F691L)	FLT3	100	1000
SGC-CAMKK2-1 (YL-36)	FLT3(K663Q)	FLT3	100	1000
SGC-CAMKK2-1 (YL-36)	FLT3(R834Q)	FLT3	100	1000
SGC-CAMKK2-1 (YL-36)	FLT3-autoinhibited	FLT3	100	1000
SGC-CAMKK2-1 (YL-36)	FRK	FRK	100	1000
SGC-CAMKK2-1 (YL-36)	GRK1	GRK1	100	1000
SGC-CAMKK2-1 (YL-36)	GRK2	ADRBK1	100	1000
SGC-CAMKK2-1 (YL-36)	GRK3	ADRBK2	100	1000
SGC-CAMKK2-1 (YL-36)	GRK4	GRK4	100	1000
SGC-CAMKK2-1 (YL-36)	GSK3B	GSK3B	100	1000
SGC-CAMKK2-1 (YL-36)	HASPIN	GSG2	100	1000
SGC-CAMKK2-1 (YL-36)	HCK	HCK	100	1000
SGC-CAMKK2-1 (YL-36)	HIPK2	HIPK2	100	1000
SGC-CAMKK2-1 (YL-36)	HIPK3	HIPK3	100	1000
SGC-CAMKK2-1 (YL-36)	HIPK4	HIPK4	100	1000
SGC-CAMKK2-1 (YL-36)	HPK1	MAP4K1	100	1000
SGC-CAMKK2-1 (YL-36)	ICK	ICK	100	1000
SGC-CAMKK2-1 (YL-36)	IGF1R	IGF1R	100	1000
SGC-CAMKK2-1 (YL-36)	IKK-alpha	CHUK	100	1000
SGC-CAMKK2-1 (YL-36)	IKK-beta	IKBKB	100	1000
SGC-CAMKK2-1 (YL-36)	IKK-epsilon	IKBKE	100	1000
SGC-CAMKK2-1 (YL-36)	IRAK1	IRAK1	100	1000
SGC-CAMKK2-1 (YL-36)	IRAK4	IRAK4	100	1000
SGC-CAMKK2-1 (YL-36)	ITK	ITK	100	1000
SGC-CAMKK2-1 (YL-36)	JAK2(JH1domain-catalytic)	JAK2	100	1000
SGC-CAMKK2-1 (YL-36)	JAK3(JH1domain-catalytic)	JAK3	100	1000
SGC-CAMKK2-1 (YL-36)	JNK1	MAPK8	100	1000
SGC-CAMKK2-1 (YL-36)	JNK2	MAPK9	100	1000
SGC-CAMKK2-1 (YL-36)	JNK3	MAPK10	100	1000
SGC-CAMKK2-1 (YL-36)	KIT	KIT	100	1000
SGC-CAMKK2-1 (YL-36)	KIT(D816V)	KIT	100	1000
SGC-CAMKK2-1 (YL-36)	KIT(L576P)	KIT	100	1000
SGC-CAMKK2-1 (YL-36)	KIT(V559D)	KIT	100	1000
SGC-CAMKK2-1 (YL-36)	KIT(V559D,T670I)	KIT	100	1000
SGC-CAMKK2-1 (YL-36)	KIT(V559D,V654A)	KIT	100	1000
SGC-CAMKK2-1 (YL-36)	KIT-autoinhibited	KIT	100	1000
SGC-CAMKK2-1 (YL-36)	LATS1	LATS1	100	1000
SGC-CAMKK2-1 (YL-36)	LOK	STK10	100	1000
SGC-CAMKK2-1 (YL-36)	LRRK2(G2019S)	LRRK2	100	1000
SGC-CAMKK2-1 (YL-36)	LTK	LTK	100	1000
SGC-CAMKK2-1 (YL-36)	LYN	LYN	100	1000
SGC-CAMKK2-1 (YL-36)	LZK	MAP3K13	100	1000
SGC-CAMKK2-1 (YL-36)	MAP3K1	MAP3K1	100	1000
SGC-CAMKK2-1 (YL-36)	MAP3K2	MAP3K2	100	1000
SGC-CAMKK2-1 (YL-36)	MAP3K4	MAP3K4	100	1000
SGC-CAMKK2-1 (YL-36)	MAP4K2	MAP4K2	100	1000
SGC-CAMKK2-1 (YL-36)	MAP4K5	MAP4K5	100	1000
SGC-CAMKK2-1 (YL-36)	MAPKAPK2	MAPKAPK2	100	1000
SGC-CAMKK2-1 (YL-36)	MAPKAPK5	MAPKAPK5	100	1000
SGC-CAMKK2-1 (YL-36)	MARK1	MARK1	100	1000
SGC-CAMKK2-1 (YL-36)	MARK2	MARK2	100	1000
SGC-CAMKK2-1 (YL-36)	MARK3	MARK3	100	1000
SGC-CAMKK2-1 (YL-36)	MARK4	MARK4	100	1000
SGC-CAMKK2-1 (YL-36)	MEK1	MAP2K1	100	1000
SGC-CAMKK2-1 (YL-36)	MEK2	MAP2K2	100	1000
SGC-CAMKK2-1 (YL-36)	MEK4	MAP2K4	100	1000
SGC-CAMKK2-1 (YL-36)	MEK6	MAP2K6	100	1000
SGC-CAMKK2-1 (YL-36)	MERTK	MERTK	100	1000
SGC-CAMKK2-1 (YL-36)	MET(M1250T)	MET	100	1000
SGC-CAMKK2-1 (YL-36)	MINK	MINK1	100	1000
SGC-CAMKK2-1 (YL-36)	MKK7	MAP2K7	100	1000
SGC-CAMKK2-1 (YL-36)	MKNK1	MKNK1	100	1000
SGC-CAMKK2-1 (YL-36)	MKNK2	MKNK2	100	1000
SGC-CAMKK2-1 (YL-36)	MLK1	MAP3K9	100	1000
SGC-CAMKK2-1 (YL-36)	MLK2	MAP3K10	100	1000
SGC-CAMKK2-1 (YL-36)	MRCKA	CDC42BPA	100	1000
SGC-CAMKK2-1 (YL-36)	MST1	STK4	100	1000
SGC-CAMKK2-1 (YL-36)	MST3	STK24	100	1000
SGC-CAMKK2-1 (YL-36)	MST4	MST4	100	1000
SGC-CAMKK2-1 (YL-36)	MYLK2	MYLK2	100	1000
SGC-CAMKK2-1 (YL-36)	MYLK4	MYLK4	100	1000
SGC-CAMKK2-1 (YL-36)	MYO3A	MYO3A	100	1000
SGC-CAMKK2-1 (YL-36)	MYO3B	MYO3B	100	1000
SGC-CAMKK2-1 (YL-36)	NDR1	STK38	100	1000
SGC-CAMKK2-1 (YL-36)	NDR2	STK38L	100	1000
SGC-CAMKK2-1 (YL-36)	NEK11	NEK11	100	1000
SGC-CAMKK2-1 (YL-36)	NEK2	NEK2	100	1000
SGC-CAMKK2-1 (YL-36)	NEK3	NEK3	100	1000
SGC-CAMKK2-1 (YL-36)	NEK4	NEK4	100	1000
SGC-CAMKK2-1 (YL-36)	NEK5	NEK5	100	1000
SGC-CAMKK2-1 (YL-36)	NEK6	NEK6	100	1000
SGC-CAMKK2-1 (YL-36)	NEK7	NEK7	100	1000
SGC-CAMKK2-1 (YL-36)	NEK9	NEK9	100	1000
SGC-CAMKK2-1 (YL-36)	NIM1	MGC42105	100	1000
SGC-CAMKK2-1 (YL-36)	p38-alpha	MAPK14	100	1000
SGC-CAMKK2-1 (YL-36)	p38-beta	MAPK11	100	1000
SGC-CAMKK2-1 (YL-36)	PAK3	PAK3	100	1000
SGC-CAMKK2-1 (YL-36)	PAK7	PAK7	100	1000
SGC-CAMKK2-1 (YL-36)	PCTK1	CDK16	100	1000
SGC-CAMKK2-1 (YL-36)	PCTK2	CDK17	100	1000
SGC-CAMKK2-1 (YL-36)	PDGFRA	PDGFRA	100	1000
SGC-CAMKK2-1 (YL-36)	PDGFRB	PDGFRB	100	1000
SGC-CAMKK2-1 (YL-36)	PFCDPK1(P.falciparum)	CDPK1	100	1000
SGC-CAMKK2-1 (YL-36)	PFPK5(P.falciparum)	MAL13P1.279	100	1000
SGC-CAMKK2-1 (YL-36)	PFTAIRE2	CDK15	100	1000
SGC-CAMKK2-1 (YL-36)	PFTK1	CDK14	100	1000
SGC-CAMKK2-1 (YL-36)	PHKG2	PHKG2	100	1000
SGC-CAMKK2-1 (YL-36)	PIK3CA	PIK3CA	100	1000
SGC-CAMKK2-1 (YL-36)	PIK3CA(C420R)	PIK3CA	100	1000
SGC-CAMKK2-1 (YL-36)	PIK3CA(E542K)	PIK3CA	100	1000
SGC-CAMKK2-1 (YL-36)	PIK3CA(E545A)	PIK3CA	100	1000
SGC-CAMKK2-1 (YL-36)	PIK3CA(H1047Y)	PIK3CA	100	1000
SGC-CAMKK2-1 (YL-36)	PIK3CA(M1043I)	PIK3CA	100	1000
SGC-CAMKK2-1 (YL-36)	PIK3CA(Q546K)	PIK3CA	100	1000
SGC-CAMKK2-1 (YL-36)	PIK3CB	PIK3CB	100	1000
SGC-CAMKK2-1 (YL-36)	PIK3CD	PIK3CD	100	1000
SGC-CAMKK2-1 (YL-36)	PIK4CB	PI4KB	100	1000
SGC-CAMKK2-1 (YL-36)	PIP5K1A	PIP5K1A	100	1000
SGC-CAMKK2-1 (YL-36)	PIP5K2B	PIP4K2B	100	1000
SGC-CAMKK2-1 (YL-36)	PKAC-alpha	PRKACA	100	1000
SGC-CAMKK2-1 (YL-36)	PKAC-beta	PRKACB	100	1000
SGC-CAMKK2-1 (YL-36)	PKN2	PKN2	100	1000
SGC-CAMKK2-1 (YL-36)	PLK1	PLK1	100	1000
SGC-CAMKK2-1 (YL-36)	PLK2	PLK2	100	1000
SGC-CAMKK2-1 (YL-36)	PLK3	PLK3	100	1000
SGC-CAMKK2-1 (YL-36)	PLK4	PLK4	100	1000
SGC-CAMKK2-1 (YL-36)	PRKCD	PRKCD	100	1000
SGC-CAMKK2-1 (YL-36)	PRKCH	PRKCH	100	1000
SGC-CAMKK2-1 (YL-36)	PRKCI	PRKCI	100	1000
SGC-CAMKK2-1 (YL-36)	PRKCQ	PRKCQ	100	1000
SGC-CAMKK2-1 (YL-36)	PRKD1	PRKD1	100	1000
SGC-CAMKK2-1 (YL-36)	PRKD2	PRKD2	100	1000
SGC-CAMKK2-1 (YL-36)	PRKG1	PRKG1	100	1000
SGC-CAMKK2-1 (YL-36)	PRKR	EIF2AK2	100	1000
SGC-CAMKK2-1 (YL-36)	PRP4	PRPF4B	100	1000
SGC-CAMKK2-1 (YL-36)	PYK2	PTK2B	100	1000
SGC-CAMKK2-1 (YL-36)	QSK	KIAA0999	100	1000
SGC-CAMKK2-1 (YL-36)	RAF1	RAF1	100	1000
SGC-CAMKK2-1 (YL-36)	RET(M918T)	RET	100	1000
SGC-CAMKK2-1 (YL-36)	RET(V804M)	RET	100	1000
SGC-CAMKK2-1 (YL-36)	RIOK2	RIOK2	100	1000
SGC-CAMKK2-1 (YL-36)	RIPK4	RIPK4	100	1000
SGC-CAMKK2-1 (YL-36)	RIPK5	DSTYK	100	1000
SGC-CAMKK2-1 (YL-36)	ROCK1	ROCK1	100	1000
SGC-CAMKK2-1 (YL-36)	ROCK2	ROCK2	100	1000
SGC-CAMKK2-1 (YL-36)	RPS6KA4(Kin.Dom.1-N-terminal)	RPS6KA4	100	1000
SGC-CAMKK2-1 (YL-36)	RPS6KA4(Kin.Dom.2-C-terminal)	RPS6KA4	100	1000
SGC-CAMKK2-1 (YL-36)	RPS6KA5(Kin.Dom.2-C-terminal)	RPS6KA5	100	1000
SGC-CAMKK2-1 (YL-36)	RSK1(Kin.Dom.1-N-terminal)	RPS6KA1	100	1000
SGC-CAMKK2-1 (YL-36)	RSK2(Kin.Dom.1-N-terminal)	RPS6KA3	100	1000
SGC-CAMKK2-1 (YL-36)	RSK2(Kin.Dom.2-C-terminal)	RPS6KA3	100	1000
SGC-CAMKK2-1 (YL-36)	RSK3(Kin.Dom.2-C-terminal)	RPS6KA2	100	1000
SGC-CAMKK2-1 (YL-36)	RSK4(Kin.Dom.1-N-terminal)	RPS6KA6	100	1000
SGC-CAMKK2-1 (YL-36)	RSK4(Kin.Dom.2-C-terminal)	RPS6KA6	100	1000
SGC-CAMKK2-1 (YL-36)	S6K1	RPS6KB1	100	1000
SGC-CAMKK2-1 (YL-36)	SBK1	SBK1	100	1000
SGC-CAMKK2-1 (YL-36)	SGK3	SGK3	100	1000
SGC-CAMKK2-1 (YL-36)	SIK	SIK1	100	1000
SGC-CAMKK2-1 (YL-36)	SNARK	NUAK2	100	1000
SGC-CAMKK2-1 (YL-36)	SRMS	SRMS	100	1000
SGC-CAMKK2-1 (YL-36)	SRPK2	SRPK2	100	1000
SGC-CAMKK2-1 (YL-36)	SRPK3	SRPK3	100	1000
SGC-CAMKK2-1 (YL-36)	TESK1	TESK1	100	1000
SGC-CAMKK2-1 (YL-36)	TGFBR1	TGFBR1	100	1000
SGC-CAMKK2-1 (YL-36)	TLK2	TLK2	100	1000
SGC-CAMKK2-1 (YL-36)	TNK1	TNK1	100	1000
SGC-CAMKK2-1 (YL-36)	TNNI3K	TNNI3K	100	1000
SGC-CAMKK2-1 (YL-36)	TRKA	NTRK1	100	1000
SGC-CAMKK2-1 (YL-36)	TRKB	NTRK2	100	1000
SGC-CAMKK2-1 (YL-36)	TRPM6	TRPM6	100	1000
SGC-CAMKK2-1 (YL-36)	TSSK1B	TSSK1B	100	1000
SGC-CAMKK2-1 (YL-36)	TTK	TTK	100	1000
SGC-CAMKK2-1 (YL-36)	TXK	TXK	100	1000
SGC-CAMKK2-1 (YL-36)	TYK2(JH1domain-catalytic)	TYK2	100	1000
SGC-CAMKK2-1 (YL-36)	TYK2(JH2domain-pseudokinase)	TYK2	100	1000
SGC-CAMKK2-1 (YL-36)	TYRO3	TYRO3	100	1000
SGC-CAMKK2-1 (YL-36)	ULK2	ULK2	100	1000
SGC-CAMKK2-1 (YL-36)	ULK3	ULK3	100	1000
SGC-CAMKK2-1 (YL-36)	VEGFR2	KDR	100	1000
SGC-CAMKK2-1 (YL-36)	VPS34	PIK3C3	100	1000
SGC-CAMKK2-1 (YL-36)	VRK2	VRK2	100	1000
SGC-CAMKK2-1 (YL-36)	WEE2	WEE2	100	1000
SGC-CAMKK2-1 (YL-36)	WNK1	WNK1	100	1000
SGC-CAMKK2-1 (YL-36)	WNK4	WNK4	100	1000
SGC-CAMKK2-1 (YL-36)	YANK1	STK32A	100	1000
SGC-CAMKK2-1 (YL-36)	YANK2	STK32B	100	1000
SGC-CAMKK2-1 (YL-36)	YANK3	STK32C	100	1000
SGC-CAMKK2-1 (YL-36)	YES	YES1	100	1000
SGC-CAMKK2-1 (YL-36)	YSK1	STK25	100	1000
SGC-CAMKK2-1 (YL-36)	ZAK	ZAK	100	1000
SGC-CAMKK2-1 (YL-36)	ZAP70	ZAP70	100	1000

### Sheet: SGC-CAMKK2-1N
Compound Name	DiscoveRx Gene Symbol	Entrez Gene Symbol	Percent Control	Compound Concentration (nM)
SGC-CAMKK2-1N (UNC-YL-83)	ALK(C1156Y)	ALK	0	1000
SGC-CAMKK2-1N (UNC-YL-83)	PIK3CA(C420R)	PIK3CA	0	1000
SGC-CAMKK2-1N (UNC-YL-83)	PIP5K2C	PIP4K2C	7.2	1000
SGC-CAMKK2-1N (UNC-YL-83)	PIM2	PIM2	7.4	1000
SGC-CAMKK2-1N (UNC-YL-83)	KIT(D816V)	KIT	32	1000
SGC-CAMKK2-1N (UNC-YL-83)	ABL1(F317I)-nonphosphorylated	ABL1	37	1000
SGC-CAMKK2-1N (UNC-YL-83)	TRKA	NTRK1	38	1000
SGC-CAMKK2-1N (UNC-YL-83)	HIPK3	HIPK3	40	1000
SGC-CAMKK2-1N (UNC-YL-83)	EIF2AK1	EIF2AK1	42	1000
SGC-CAMKK2-1N (UNC-YL-83)	PAK1	PAK1	42	1000
SGC-CAMKK2-1N (UNC-YL-83)	STK16	STK16	42	1000
SGC-CAMKK2-1N (UNC-YL-83)	CSNK1A1	CSNK1A1	44	1000
SGC-CAMKK2-1N (UNC-YL-83)	HIPK1	HIPK1	44	1000
SGC-CAMKK2-1N (UNC-YL-83)	VPS34	PIK3C3	44	1000
SGC-CAMKK2-1N (UNC-YL-83)	ABL1(T315I)-nonphosphorylated	ABL1	45	1000
SGC-CAMKK2-1N (UNC-YL-83)	MEK6	MAP2K6	46	1000
SGC-CAMKK2-1N (UNC-YL-83)	QSK	KIAA0999	46	1000
SGC-CAMKK2-1N (UNC-YL-83)	GSK3B	GSK3B	47	1000
SGC-CAMKK2-1N (UNC-YL-83)	LRRK2	LRRK2	47	1000
SGC-CAMKK2-1N (UNC-YL-83)	MAP3K3	MAP3K3	47	1000
SGC-CAMKK2-1N (UNC-YL-83)	MKNK1	MKNK1	49	1000
SGC-CAMKK2-1N (UNC-YL-83)	GRK7	GRK7	50	1000
SGC-CAMKK2-1N (UNC-YL-83)	EPHB3	EPHB3	53	1000
SGC-CAMKK2-1N (UNC-YL-83)	PIK3CA(H1047L)	PIK3CA	53	1000
SGC-CAMKK2-1N (UNC-YL-83)	TRPM6	TRPM6	53	1000
SGC-CAMKK2-1N (UNC-YL-83)	TXK	TXK	53	1000
SGC-CAMKK2-1N (UNC-YL-83)	FGR	FGR	54	1000
SGC-CAMKK2-1N (UNC-YL-83)	PIK4CB	PI4KB	54	1000
SGC-CAMKK2-1N (UNC-YL-83)	TTK	TTK	54	1000
SGC-CAMKK2-1N (UNC-YL-83)	GRK2	ADRBK1	55	1000
SGC-CAMKK2-1N (UNC-YL-83)	ASK2	MAP3K6	56	1000
SGC-CAMKK2-1N (UNC-YL-83)	CDK11	CDK19	56	1000
SGC-CAMKK2-1N (UNC-YL-83)	EPHB4	EPHB4	56	1000
SGC-CAMKK2-1N (UNC-YL-83)	CDC2L5	CDK13	57	1000
SGC-CAMKK2-1N (UNC-YL-83)	KIT(D816H)	KIT	57	1000
SGC-CAMKK2-1N (UNC-YL-83)	ERK4	MAPK4	58	1000
SGC-CAMKK2-1N (UNC-YL-83)	VRK2	VRK2	58	1000
SGC-CAMKK2-1N (UNC-YL-83)	WNK2	WNK2	58	1000
SGC-CAMKK2-1N (UNC-YL-83)	ABL1(Q252H)-nonphosphorylated	ABL1	59	1000
SGC-CAMKK2-1N (UNC-YL-83)	PIK3CA(E545A)	PIK3CA	59	1000
SGC-CAMKK2-1N (UNC-YL-83)	PIK3CA(H1047Y)	PIK3CA	59	1000
SGC-CAMKK2-1N (UNC-YL-83)	TESK1	TESK1	59	1000
SGC-CAMKK2-1N (UNC-YL-83)	BTK	BTK	60	1000
SGC-CAMKK2-1N (UNC-YL-83)	CSK	CSK	60	1000
SGC-CAMKK2-1N (UNC-YL-83)	ABL1(Q252H)-phosphorylated	ABL1	61	1000
SGC-CAMKK2-1N (UNC-YL-83)	CAMK1B	PNCK	61	1000
SGC-CAMKK2-1N (UNC-YL-83)	CAMK1D	CAMK1D	61	1000
SGC-CAMKK2-1N (UNC-YL-83)	EPHA1	EPHA1	61	1000
SGC-CAMKK2-1N (UNC-YL-83)	MARK3	MARK3	61	1000
SGC-CAMKK2-1N (UNC-YL-83)	AURKB	AURKB	62	1000
SGC-CAMKK2-1N (UNC-YL-83)	CAMK1	CAMK1	62	1000
SGC-CAMKK2-1N (UNC-YL-83)	CLK2	CLK2	62	1000
SGC-CAMKK2-1N (UNC-YL-83)	NEK11	NEK11	62	1000
SGC-CAMKK2-1N (UNC-YL-83)	TAK1	MAP3K7	62	1000
SGC-CAMKK2-1N (UNC-YL-83)	CDKL3	CDKL3	63	1000
SGC-CAMKK2-1N (UNC-YL-83)	CTK	MATK	63	1000
SGC-CAMKK2-1N (UNC-YL-83)	PAK6	PAK6	63	1000
SGC-CAMKK2-1N (UNC-YL-83)	ABL1(H396P)-nonphosphorylated	ABL1	64	1000
SGC-CAMKK2-1N (UNC-YL-83)	ERBB3	ERBB3	64	1000
SGC-CAMKK2-1N (UNC-YL-83)	MST4	MST4	64	1000
SGC-CAMKK2-1N (UNC-YL-83)	OSR1	OXSR1	64	1000
SGC-CAMKK2-1N (UNC-YL-83)	TBK1	TBK1	64	1000
SGC-CAMKK2-1N (UNC-YL-83)	ABL1(E255K)-phosphorylated	ABL1	65	1000
SGC-CAMKK2-1N (UNC-YL-83)	BMPR1B	BMPR1B	65	1000
SGC-CAMKK2-1N (UNC-YL-83)	CAMK2A	CAMK2A	65	1000
SGC-CAMKK2-1N (UNC-YL-83)	FGFR3(G697C)	FGFR3	65	1000
SGC-CAMKK2-1N (UNC-YL-83)	TSSK3	TSSK3	65	1000
SGC-CAMKK2-1N (UNC-YL-83)	ABL1-nonphosphorylated	ABL1	66	1000
SGC-CAMKK2-1N (UNC-YL-83)	ACVR2B	ACVR2B	66	1000
SGC-CAMKK2-1N (UNC-YL-83)	ALK	ALK	66	1000
SGC-CAMKK2-1N (UNC-YL-83)	CDK7	CDK7	66	1000
SGC-CAMKK2-1N (UNC-YL-83)	GRK3	ADRBK2	66	1000
SGC-CAMKK2-1N (UNC-YL-83)	KIT(L576P)	KIT	66	1000
SGC-CAMKK2-1N (UNC-YL-83)	NEK4	NEK4	66	1000
SGC-CAMKK2-1N (UNC-YL-83)	PIK3CG	PIK3CG	66	1000
SGC-CAMKK2-1N (UNC-YL-83)	PIM3	PIM3	66	1000
SGC-CAMKK2-1N (UNC-YL-83)	ULK1	ULK1	66	1000
SGC-CAMKK2-1N (UNC-YL-83)	WNK1	WNK1	66	1000
SGC-CAMKK2-1N (UNC-YL-83)	YSK1	STK25	66	1000
SGC-CAMKK2-1N (UNC-YL-83)	MEK5	MAP2K5	67	1000
SGC-CAMKK2-1N (UNC-YL-83)	MKNK2	MKNK2	67	1000
SGC-CAMKK2-1N (UNC-YL-83)	PIK3CB	PIK3CB	67	1000
SGC-CAMKK2-1N (UNC-YL-83)	SBK1	SBK1	67	1000
SGC-CAMKK2-1N (UNC-YL-83)	ABL1(M351T)-phosphorylated	ABL1	68	1000
SGC-CAMKK2-1N (UNC-YL-83)	ADCK3	CABC1	68	1000
SGC-CAMKK2-1N (UNC-YL-83)	IRAK1	IRAK1	68	1000
SGC-CAMKK2-1N (UNC-YL-83)	MAP3K4	MAP3K4	68	1000
SGC-CAMKK2-1N (UNC-YL-83)	PHKG2	PHKG2	68	1000
SGC-CAMKK2-1N (UNC-YL-83)	ABL1(Y253F)-phosphorylated	ABL1	69	1000
SGC-CAMKK2-1N (UNC-YL-83)	ABL1-phosphorylated	ABL1	69	1000
SGC-CAMKK2-1N (UNC-YL-83)	CAMK2B	CAMK2B	69	1000
SGC-CAMKK2-1N (UNC-YL-83)	MYLK	MYLK	69	1000
SGC-CAMKK2-1N (UNC-YL-83)	PFPK5(P.falciparum)	MAL13P1.279	69	1000
SGC-CAMKK2-1N (UNC-YL-83)	SgK110	SgK110	69	1000
SGC-CAMKK2-1N (UNC-YL-83)	ZAK	ZAK	69	1000
SGC-CAMKK2-1N (UNC-YL-83)	CDK4-cyclinD1	CDK4	70	1000
SGC-CAMKK2-1N (UNC-YL-83)	DAPK2	DAPK2	70	1000
SGC-CAMKK2-1N (UNC-YL-83)	KIT(V559D)	KIT	70	1000
SGC-CAMKK2-1N (UNC-YL-83)	MARK2	MARK2	70	1000
SGC-CAMKK2-1N (UNC-YL-83)	RIPK4	RIPK4	70	1000
SGC-CAMKK2-1N (UNC-YL-83)	ROCK2	ROCK2	70	1000
SGC-CAMKK2-1N (UNC-YL-83)	RSK2(Kin.Dom.2-C-terminal)	RPS6KA3	70	1000
SGC-CAMKK2-1N (UNC-YL-83)	YANK3	STK32C	70	1000
SGC-CAMKK2-1N (UNC-YL-83)	BMPR2	BMPR2	71	1000
SGC-CAMKK2-1N (UNC-YL-83)	DAPK3	DAPK3	71	1000
SGC-CAMKK2-1N (UNC-YL-83)	DYRK1A	DYRK1A	71	1000
SGC-CAMKK2-1N (UNC-YL-83)	ICK	ICK	71	1000
SGC-CAMKK2-1N (UNC-YL-83)	NEK1	NEK1	71	1000
SGC-CAMKK2-1N (UNC-YL-83)	NEK3	NEK3	71	1000
SGC-CAMKK2-1N (UNC-YL-83)	ULK2	ULK2	71	1000
SGC-CAMKK2-1N (UNC-YL-83)	ACVR2A	ACVR2A	72	1000
SGC-CAMKK2-1N (UNC-YL-83)	CDC2L1	CDK11B	72	1000
SGC-CAMKK2-1N (UNC-YL-83)	CDKL1	CDKL1	72	1000
SGC-CAMKK2-1N (UNC-YL-83)	DMPK	DMPK	72	1000
SGC-CAMKK2-1N (UNC-YL-83)	IRAK4	IRAK4	72	1000
SGC-CAMKK2-1N (UNC-YL-83)	MYO3A	MYO3A	72	1000
SGC-CAMKK2-1N (UNC-YL-83)	PIK3CA(Q546K)	PIK3CA	73	1000
SGC-CAMKK2-1N (UNC-YL-83)	SGK2	SGK2	73	1000
SGC-CAMKK2-1N (UNC-YL-83)	TNIK	TNIK	73	1000
SGC-CAMKK2-1N (UNC-YL-83)	ABL1(H396P)-phosphorylated	ABL1	74	1000
SGC-CAMKK2-1N (UNC-YL-83)	AURKA	AURKA	74	1000
SGC-CAMKK2-1N (UNC-YL-83)	CDKL2	CDKL2	74	1000
SGC-CAMKK2-1N (UNC-YL-83)	MAP3K1	MAP3K1	74	1000
SGC-CAMKK2-1N (UNC-YL-83)	PDGFRA	PDGFRA	74	1000
SGC-CAMKK2-1N (UNC-YL-83)	PIK3CA	PIK3CA	74	1000
SGC-CAMKK2-1N (UNC-YL-83)	PIP5K2B	PIP4K2B	74	1000
SGC-CAMKK2-1N (UNC-YL-83)	EPHB6	EPHB6	75	1000
SGC-CAMKK2-1N (UNC-YL-83)	IKK-alpha	CHUK	75	1000
SGC-CAMKK2-1N (UNC-YL-83)	PIM1	PIM1	75	1000
SGC-CAMKK2-1N (UNC-YL-83)	STK36	STK36	75	1000
SGC-CAMKK2-1N (UNC-YL-83)	CSNK1G3	CSNK1G3	76	1000
SGC-CAMKK2-1N (UNC-YL-83)	EPHA2	EPHA2	76	1000
SGC-CAMKK2-1N (UNC-YL-83)	ERN1	ERN1	76	1000
SGC-CAMKK2-1N (UNC-YL-83)	FGFR3	FGFR3	76	1000
SGC-CAMKK2-1N (UNC-YL-83)	FLT1	FLT1	76	1000
SGC-CAMKK2-1N (UNC-YL-83)	JNK2	MAPK9	76	1000
SGC-CAMKK2-1N (UNC-YL-83)	NDR2	STK38L	76	1000
SGC-CAMKK2-1N (UNC-YL-83)	PFTAIRE2	CDK15	76	1000
SGC-CAMKK2-1N (UNC-YL-83)	PRKX	PRKX	76	1000
SGC-CAMKK2-1N (UNC-YL-83)	RIOK3	RIOK3	76	1000
SGC-CAMKK2-1N (UNC-YL-83)	S6K1	RPS6KB1	76	1000
SGC-CAMKK2-1N (UNC-YL-83)	SRPK2	SRPK2	76	1000
SGC-CAMKK2-1N (UNC-YL-83)	BMX	BMX	77	1000
SGC-CAMKK2-1N (UNC-YL-83)	CAMK2D	CAMK2D	77	1000
SGC-CAMKK2-1N (UNC-YL-83)	DLK	MAP3K12	77	1000
SGC-CAMKK2-1N (UNC-YL-83)	HIPK2	HIPK2	77	1000
SGC-CAMKK2-1N (UNC-YL-83)	MAP4K2	MAP4K2	77	1000
SGC-CAMKK2-1N (UNC-YL-83)	STK39	STK39	77	1000
SGC-CAMKK2-1N (UNC-YL-83)	TAOK1	TAOK1	77	1000
SGC-CAMKK2-1N (UNC-YL-83)	TLK2	TLK2	77	1000
SGC-CAMKK2-1N (UNC-YL-83)	YSK4	MAP3K19	77	1000
SGC-CAMKK2-1N (UNC-YL-83)	ANKK1	ANKK1	78	1000
SGC-CAMKK2-1N (UNC-YL-83)	NEK7	NEK7	78	1000
SGC-CAMKK2-1N (UNC-YL-83)	PAK2	PAK2	78	1000
SGC-CAMKK2-1N (UNC-YL-83)	RIPK5	DSTYK	78	1000
SGC-CAMKK2-1N (UNC-YL-83)	TAOK2	TAOK2	78	1000
SGC-CAMKK2-1N (UNC-YL-83)	TRKC	NTRK3	78	1000
SGC-CAMKK2-1N (UNC-YL-83)	ABL1(F317L)-phosphorylated	ABL1	79	1000
SGC-CAMKK2-1N (UNC-YL-83)	BUB1	BUB1	79	1000
SGC-CAMKK2-1N (UNC-YL-83)	CLK1	CLK1	79	1000
SGC-CAMKK2-1N (UNC-YL-83)	MST2	STK3	79	1000
SGC-CAMKK2-1N (UNC-YL-83)	p38-alpha	MAPK14	79	1000
SGC-CAMKK2-1N (UNC-YL-83)	PLK1	PLK1	79	1000
SGC-CAMKK2-1N (UNC-YL-83)	PRKCI	PRKCI	79	1000
SGC-CAMKK2-1N (UNC-YL-83)	RAF1	RAF1	79	1000
SGC-CAMKK2-1N (UNC-YL-83)	ROCK1	ROCK1	79	1000
SGC-CAMKK2-1N (UNC-YL-83)	SGK	SGK1	79	1000
SGC-CAMKK2-1N (UNC-YL-83)	SRMS	SRMS	79	1000
SGC-CAMKK2-1N (UNC-YL-83)	TAOK3	TAOK3	79	1000
SGC-CAMKK2-1N (UNC-YL-83)	TIE2	TEK	79	1000
SGC-CAMKK2-1N (UNC-YL-83)	CSNK2A1	CSNK2A1	80	1000
SGC-CAMKK2-1N (UNC-YL-83)	FYN	FYN	80	1000
SGC-CAMKK2-1N (UNC-YL-83)	JAK1(JH2domain-pseudokinase)	JAK1	80	1000
SGC-CAMKK2-1N (UNC-YL-83)	JAK2(JH1domain-catalytic)	JAK2	80	1000
SGC-CAMKK2-1N (UNC-YL-83)	PRKG2	PRKG2	80	1000
SGC-CAMKK2-1N (UNC-YL-83)	TGFBR1	TGFBR1	80	1000
SGC-CAMKK2-1N (UNC-YL-83)	CASK	CASK	81	1000
SGC-CAMKK2-1N (UNC-YL-83)	ERK5	MAPK7	81	1000
SGC-CAMKK2-1N (UNC-YL-83)	FLT3(ITD)	FLT3	81	1000
SGC-CAMKK2-1N (UNC-YL-83)	FLT3(ITD,F691L)	FLT3	81	1000
SGC-CAMKK2-1N (UNC-YL-83)	JNK1	MAPK8	81	1000
SGC-CAMKK2-1N (UNC-YL-83)	LZK	MAP3K13	81	1000
SGC-CAMKK2-1N (UNC-YL-83)	MEK4	MAP2K4	81	1000
SGC-CAMKK2-1N (UNC-YL-83)	NIM1	MGC42105	81	1000
SGC-CAMKK2-1N (UNC-YL-83)	PCTK2	CDK17	81	1000
SGC-CAMKK2-1N (UNC-YL-83)	PIK3CA(E542K)	PIK3CA	81	1000
SGC-CAMKK2-1N (UNC-YL-83)	TRKB	NTRK2	81	1000
SGC-CAMKK2-1N (UNC-YL-83)	CDK4	CDK4	82	1000
SGC-CAMKK2-1N (UNC-YL-83)	FLT4	FLT4	82	1000
SGC-CAMKK2-1N (UNC-YL-83)	IRAK3	IRAK3	82	1000
SGC-CAMKK2-1N (UNC-YL-83)	JAK1(JH1domain-catalytic)	JAK1	82	1000
SGC-CAMKK2-1N (UNC-YL-83)	MKK7	MAP2K7	82	1000
SGC-CAMKK2-1N (UNC-YL-83)	MLK1	MAP3K9	82	1000
SGC-CAMKK2-1N (UNC-YL-83)	MYLK2	MYLK2	82	1000
SGC-CAMKK2-1N (UNC-YL-83)	NEK10	NEK10	82	1000
SGC-CAMKK2-1N (UNC-YL-83)	PAK4	PAK4	82	1000
SGC-CAMKK2-1N (UNC-YL-83)	RPS6KA4(Kin.Dom.2-C-terminal)	RPS6KA4	82	1000
SGC-CAMKK2-1N (UNC-YL-83)	RPS6KA5(Kin.Dom.2-C-terminal)	RPS6KA5	82	1000
SGC-CAMKK2-1N (UNC-YL-83)	ULK3	ULK3	82	1000
SGC-CAMKK2-1N (UNC-YL-83)	EGFR(L858R,T790M)	EGFR	83	1000
SGC-CAMKK2-1N (UNC-YL-83)	ERBB4	ERBB4	83	1000
SGC-CAMKK2-1N (UNC-YL-83)	LATS1	LATS1	83	1000
SGC-CAMKK2-1N (UNC-YL-83)	MAK	MAK	83	1000
SGC-CAMKK2-1N (UNC-YL-83)	MAP3K2	MAP3K2	83	1000
SGC-CAMKK2-1N (UNC-YL-83)	PCTK1	CDK16	83	1000
SGC-CAMKK2-1N (UNC-YL-83)	PKN2	PKN2	83	1000
SGC-CAMKK2-1N (UNC-YL-83)	PKNB(M.tuberculosis)	pknB	83	1000
SGC-CAMKK2-1N (UNC-YL-83)	TSSK1B	TSSK1B	83	1000
SGC-CAMKK2-1N (UNC-YL-83)	TYK2(JH2domain-pseudokinase)	TYK2	83	1000
SGC-CAMKK2-1N (UNC-YL-83)	ABL1(T315I)-phosphorylated	ABL1	84	1000
SGC-CAMKK2-1N (UNC-YL-83)	ARK5	NUAK1	84	1000
SGC-CAMKK2-1N (UNC-YL-83)	BRAF	BRAF	84	1000
SGC-CAMKK2-1N (UNC-YL-83)	CAMKK2	CAMKK2	84	1000
SGC-CAMKK2-1N (UNC-YL-83)	FGFR2	FGFR2	84	1000
SGC-CAMKK2-1N (UNC-YL-83)	FLT3(R834Q)	FLT3	84	1000
SGC-CAMKK2-1N (UNC-YL-83)	NLK	NLK	84	1000
SGC-CAMKK2-1N (UNC-YL-83)	PAK7	PAK7	84	1000
SGC-CAMKK2-1N (UNC-YL-83)	PIKFYVE	PIKFYVE	84	1000
SGC-CAMKK2-1N (UNC-YL-83)	WEE1	WEE1	84	1000
SGC-CAMKK2-1N (UNC-YL-83)	YANK1	STK32A	84	1000
SGC-CAMKK2-1N (UNC-YL-83)	ACVR1	ACVR1	85	1000
SGC-CAMKK2-1N (UNC-YL-83)	AKT2	AKT2	85	1000
SGC-CAMKK2-1N (UNC-YL-83)	CAMK2G	CAMK2G	85	1000
SGC-CAMKK2-1N (UNC-YL-83)	CLK3	CLK3	85	1000
SGC-CAMKK2-1N (UNC-YL-83)	EGFR(T790M)	EGFR	85	1000
SGC-CAMKK2-1N (UNC-YL-83)	SRPK1	SRPK1	85	1000
SGC-CAMKK2-1N (UNC-YL-83)	ZAP70	ZAP70	85	1000
SGC-CAMKK2-1N (UNC-YL-83)	CAMK1G	CAMK1G	86	1000
SGC-CAMKK2-1N (UNC-YL-83)	EPHA4	EPHA4	86	1000
SGC-CAMKK2-1N (UNC-YL-83)	ERK8	MAPK15	86	1000
SGC-CAMKK2-1N (UNC-YL-83)	KIT(A829P)	KIT	86	1000
SGC-CAMKK2-1N (UNC-YL-83)	AAK1	AAK1	87	1000
SGC-CAMKK2-1N (UNC-YL-83)	BLK	BLK	87	1000
SGC-CAMKK2-1N (UNC-YL-83)	BRAF(V600E)	BRAF	87	1000
SGC-CAMKK2-1N (UNC-YL-83)	CDK4-cyclinD3	CDK4	87	1000
SGC-CAMKK2-1N (UNC-YL-83)	CIT	CIT	87	1000
SGC-CAMKK2-1N (UNC-YL-83)	HUNK	HUNK	87	1000
SGC-CAMKK2-1N (UNC-YL-83)	IKK-beta	IKBKB	87	1000
SGC-CAMKK2-1N (UNC-YL-83)	JAK3(JH1domain-catalytic)	JAK3	87	1000
SGC-CAMKK2-1N (UNC-YL-83)	LATS2	LATS2	87	1000
SGC-CAMKK2-1N (UNC-YL-83)	NDR1	STK38	87	1000
SGC-CAMKK2-1N (UNC-YL-83)	PIK3CA(I800L)	PIK3CA	87	1000
SGC-CAMKK2-1N (UNC-YL-83)	PIP5K1A	PIP5K1A	87	1000
SGC-CAMKK2-1N (UNC-YL-83)	YES	YES1	87	1000
SGC-CAMKK2-1N (UNC-YL-83)	FES	FES	88	1000
SGC-CAMKK2-1N (UNC-YL-83)	FLT3(D835H)	FLT3	88	1000
SGC-CAMKK2-1N (UNC-YL-83)	GAK	GAK	88	1000
SGC-CAMKK2-1N (UNC-YL-83)	LIMK1	LIMK1	88	1000
SGC-CAMKK2-1N (UNC-YL-83)	MEK2	MAP2K2	88	1000
SGC-CAMKK2-1N (UNC-YL-83)	MELK	MELK	88	1000
SGC-CAMKK2-1N (UNC-YL-83)	RSK2(Kin.Dom.1-N-terminal)	RPS6KA3	88	1000
SGC-CAMKK2-1N (UNC-YL-83)	STK35	STK35	88	1000
SGC-CAMKK2-1N (UNC-YL-83)	CDK9	CDK9	89	1000
SGC-CAMKK2-1N (UNC-YL-83)	CSF1R-autoinhibited	CSF1R	89	1000
SGC-CAMKK2-1N (UNC-YL-83)	HIPK4	HIPK4	89	1000
SGC-CAMKK2-1N (UNC-YL-83)	KIT	KIT	89	1000
SGC-CAMKK2-1N (UNC-YL-83)	MAP4K5	MAP4K5	89	1000
SGC-CAMKK2-1N (UNC-YL-83)	MEK3	MAP2K3	89	1000
SGC-CAMKK2-1N (UNC-YL-83)	TYK2(JH1domain-catalytic)	TYK2	89	1000
SGC-CAMKK2-1N (UNC-YL-83)	ABL1(F317I)-phosphorylated	ABL1	90	1000
SGC-CAMKK2-1N (UNC-YL-83)	AURKC	AURKC	90	1000
SGC-CAMKK2-1N (UNC-YL-83)	DRAK2	STK17B	90	1000
SGC-CAMKK2-1N (UNC-YL-83)	LRRK2(G2019S)	LRRK2	90	1000
SGC-CAMKK2-1N (UNC-YL-83)	PRKR	EIF2AK2	90	1000
SGC-CAMKK2-1N (UNC-YL-83)	RET(V804L)	RET	90	1000
SGC-CAMKK2-1N (UNC-YL-83)	RIPK1	RIPK1	90	1000
SGC-CAMKK2-1N (UNC-YL-83)	SNARK	NUAK2	90	1000
SGC-CAMKK2-1N (UNC-YL-83)	VEGFR2	KDR	90	1000
SGC-CAMKK2-1N (UNC-YL-83)	CAMKK1	CAMKK1	91	1000
SGC-CAMKK2-1N (UNC-YL-83)	CDK2	CDK2	91	1000
SGC-CAMKK2-1N (UNC-YL-83)	CHEK1	CHEK1	91	1000
SGC-CAMKK2-1N (UNC-YL-83)	EPHB1	EPHB1	91	1000
SGC-CAMKK2-1N (UNC-YL-83)	FLT3	FLT3	91	1000
SGC-CAMKK2-1N (UNC-YL-83)	FLT3-autoinhibited	FLT3	91	1000
SGC-CAMKK2-1N (UNC-YL-83)	MAP4K3	MAP4K3	91	1000
SGC-CAMKK2-1N (UNC-YL-83)	MET	MET	91	1000
SGC-CAMKK2-1N (UNC-YL-83)	MET(Y1235D)	MET	91	1000
SGC-CAMKK2-1N (UNC-YL-83)	MYLK4	MYLK4	91	1000
SGC-CAMKK2-1N (UNC-YL-83)	PIK3C2B	PIK3C2B	91	1000
SGC-CAMKK2-1N (UNC-YL-83)	PLK2	PLK2	91	1000
SGC-CAMKK2-1N (UNC-YL-83)	PLK3	PLK3	91	1000
SGC-CAMKK2-1N (UNC-YL-83)	PRKD2	PRKD2	91	1000
SGC-CAMKK2-1N (UNC-YL-83)	RIOK1	RIOK1	91	1000
SGC-CAMKK2-1N (UNC-YL-83)	RSK3(Kin.Dom.2-C-terminal)	RPS6KA2	91	1000
SGC-CAMKK2-1N (UNC-YL-83)	ALK(L1196M)	ALK	92	1000
SGC-CAMKK2-1N (UNC-YL-83)	BRSK1	BRSK1	92	1000
SGC-CAMKK2-1N (UNC-YL-83)	CSNK1E	CSNK1E	92	1000
SGC-CAMKK2-1N (UNC-YL-83)	EPHA3	EPHA3	92	1000
SGC-CAMKK2-1N (UNC-YL-83)	ERK3	MAPK6	92	1000
SGC-CAMKK2-1N (UNC-YL-83)	GRK1	GRK1	92	1000
SGC-CAMKK2-1N (UNC-YL-83)	KIT(V559D,V654A)	KIT	92	1000
SGC-CAMKK2-1N (UNC-YL-83)	KIT-autoinhibited	KIT	92	1000
SGC-CAMKK2-1N (UNC-YL-83)	LIMK2	LIMK2	92	1000
SGC-CAMKK2-1N (UNC-YL-83)	PDGFRB	PDGFRB	92	1000
SGC-CAMKK2-1N (UNC-YL-83)	RSK4(Kin.Dom.1-N-terminal)	RPS6KA6	92	1000
SGC-CAMKK2-1N (UNC-YL-83)	TLK1	TLK1	92	1000
SGC-CAMKK2-1N (UNC-YL-83)	BMPR1A	BMPR1A	93	1000
SGC-CAMKK2-1N (UNC-YL-83)	CLK4	CLK4	93	1000
SGC-CAMKK2-1N (UNC-YL-83)	DDR1	DDR1	93	1000
SGC-CAMKK2-1N (UNC-YL-83)	DRAK1	STK17A	93	1000
SGC-CAMKK2-1N (UNC-YL-83)	INSR	INSR	93	1000
SGC-CAMKK2-1N (UNC-YL-83)	MEK1	MAP2K1	93	1000
SGC-CAMKK2-1N (UNC-YL-83)	MERTK	MERTK	93	1000
SGC-CAMKK2-1N (UNC-YL-83)	NEK5	NEK5	93	1000
SGC-CAMKK2-1N (UNC-YL-83)	PHKG1	PHKG1	93	1000
SGC-CAMKK2-1N (UNC-YL-83)	PIK3CA(E545K)	PIK3CA	93	1000
SGC-CAMKK2-1N (UNC-YL-83)	PRKD3	PRKD3	93	1000
SGC-CAMKK2-1N (UNC-YL-83)	RIOK2	RIOK2	93	1000
SGC-CAMKK2-1N (UNC-YL-83)	SIK2	SIK2	93	1000
SGC-CAMKK2-1N (UNC-YL-83)	WEE2	WEE2	93	1000
SGC-CAMKK2-1N (UNC-YL-83)	WNK4	WNK4	93	1000
SGC-CAMKK2-1N (UNC-YL-83)	AXL	AXL	94	1000
SGC-CAMKK2-1N (UNC-YL-83)	BIKE	BMP2K	94	1000
SGC-CAMKK2-1N (UNC-YL-83)	DYRK1B	DYRK1B	94	1000
SGC-CAMKK2-1N (UNC-YL-83)	MAP4K4	MAP4K4	94	1000
SGC-CAMKK2-1N (UNC-YL-83)	NIK	MAP3K14	94	1000
SGC-CAMKK2-1N (UNC-YL-83)	PKMYT1	PKMYT1	94	1000
SGC-CAMKK2-1N (UNC-YL-83)	PRKCH	PRKCH	94	1000
SGC-CAMKK2-1N (UNC-YL-83)	RSK1(Kin.Dom.2-C-terminal)	RPS6KA1	94	1000
SGC-CAMKK2-1N (UNC-YL-83)	TNK2	TNK2	94	1000
SGC-CAMKK2-1N (UNC-YL-83)	AKT3	AKT3	95	1000
SGC-CAMKK2-1N (UNC-YL-83)	CSNK1G1	CSNK1G1	95	1000
SGC-CAMKK2-1N (UNC-YL-83)	ERK1	MAPK3	95	1000
SGC-CAMKK2-1N (UNC-YL-83)	MINK	MINK1	95	1000
SGC-CAMKK2-1N (UNC-YL-83)	TNNI3K	TNNI3K	95	1000
SGC-CAMKK2-1N (UNC-YL-83)	WNK3	WNK3	95	1000
SGC-CAMKK2-1N (UNC-YL-83)	BRK	PTK6	96	1000
SGC-CAMKK2-1N (UNC-YL-83)	FAK	PTK2	96	1000
SGC-CAMKK2-1N (UNC-YL-83)	INSRR	INSRR	96	1000
SGC-CAMKK2-1N (UNC-YL-83)	MRCKA	CDC42BPA	96	1000
SGC-CAMKK2-1N (UNC-YL-83)	PYK2	PTK2B	96	1000
SGC-CAMKK2-1N (UNC-YL-83)	TEC	TEC	96	1000
SGC-CAMKK2-1N (UNC-YL-83)	FLT3(D835V)	FLT3	97	1000
SGC-CAMKK2-1N (UNC-YL-83)	MARK1	MARK1	97	1000
SGC-CAMKK2-1N (UNC-YL-83)	NEK2	NEK2	97	1000
SGC-CAMKK2-1N (UNC-YL-83)	SRC	SRC	97	1000
SGC-CAMKK2-1N (UNC-YL-83)	CSNK2A2	CSNK2A2	98	1000
SGC-CAMKK2-1N (UNC-YL-83)	IKK-epsilon	IKBKE	98	1000
SGC-CAMKK2-1N (UNC-YL-83)	MST1R	MST1R	98	1000
SGC-CAMKK2-1N (UNC-YL-83)	p38-delta	MAPK13	98	1000
SGC-CAMKK2-1N (UNC-YL-83)	CSNK1A1L	CSNK1A1L	99	1000
SGC-CAMKK2-1N (UNC-YL-83)	CSNK1D	CSNK1D	99	1000
SGC-CAMKK2-1N (UNC-YL-83)	RET(M918T)	RET	99	1000
SGC-CAMKK2-1N (UNC-YL-83)	RIPK2	RIPK2	99	1000
SGC-CAMKK2-1N (UNC-YL-83)	RSK1(Kin.Dom.1-N-terminal)	RPS6KA1	99	1000
SGC-CAMKK2-1N (UNC-YL-83)	ABL1(F317L)-nonphosphorylated	ABL1	100	1000
SGC-CAMKK2-1N (UNC-YL-83)	ABL2	ABL2	100	1000
SGC-CAMKK2-1N (UNC-YL-83)	ACVR1B	ACVR1B	100	1000
SGC-CAMKK2-1N (UNC-YL-83)	ACVRL1	ACVRL1	100	1000
SGC-CAMKK2-1N (UNC-YL-83)	ADCK4	ADCK4	100	1000
SGC-CAMKK2-1N (UNC-YL-83)	AKT1	AKT1	100	1000
SGC-CAMKK2-1N (UNC-YL-83)	AMPK-alpha1	PRKAA1	100	1000
SGC-CAMKK2-1N (UNC-YL-83)	AMPK-alpha2	PRKAA2	100	1000
SGC-CAMKK2-1N (UNC-YL-83)	ASK1	MAP3K5	100	1000
SGC-CAMKK2-1N (UNC-YL-83)	BRSK2	BRSK2	100	1000
SGC-CAMKK2-1N (UNC-YL-83)	CAMK4	CAMK4	100	1000
SGC-CAMKK2-1N (UNC-YL-83)	CDC2L2	CDC2L2	100	1000
SGC-CAMKK2-1N (UNC-YL-83)	CDK3	CDK3	100	1000
SGC-CAMKK2-1N (UNC-YL-83)	CDK5	CDK5	100	1000
SGC-CAMKK2-1N (UNC-YL-83)	CDK8	CDK8	100	1000
SGC-CAMKK2-1N (UNC-YL-83)	CDKL5	CDKL5	100	1000
SGC-CAMKK2-1N (UNC-YL-83)	CHEK2	CHEK2	100	1000
SGC-CAMKK2-1N (UNC-YL-83)	CSF1R	CSF1R	100	1000
SGC-CAMKK2-1N (UNC-YL-83)	CSNK1G2	CSNK1G2	100	1000
SGC-CAMKK2-1N (UNC-YL-83)	DAPK1	DAPK1	100	1000
SGC-CAMKK2-1N (UNC-YL-83)	DCAMKL1	DCLK1	100	1000
SGC-CAMKK2-1N (UNC-YL-83)	DCAMKL2	DCLK2	100	1000
SGC-CAMKK2-1N (UNC-YL-83)	DCAMKL3	DCLK3	100	1000
SGC-CAMKK2-1N (UNC-YL-83)	DDR2	DDR2	100	1000
SGC-CAMKK2-1N (UNC-YL-83)	DMPK2	CDC42BPG	100	1000
SGC-CAMKK2-1N (UNC-YL-83)	DYRK2	DYRK2	100	1000
SGC-CAMKK2-1N (UNC-YL-83)	EGFR	EGFR	100	1000
SGC-CAMKK2-1N (UNC-YL-83)	EGFR(E746-A750del)	EGFR	100	1000
SGC-CAMKK2-1N (UNC-YL-83)	EGFR(G719C)	EGFR	100	1000
SGC-CAMKK2-1N (UNC-YL-83)	EGFR(G719S)	EGFR	100	1000
SGC-CAMKK2-1N (UNC-YL-83)	EGFR(L747-E749del, A750P)	EGFR	100	1000
SGC-CAMKK2-1N (UNC-YL-83)	EGFR(L747-S752del, P753S)	EGFR	100	1000
SGC-CAMKK2-1N (UNC-YL-83)	EGFR(L747-T751del,Sins)	EGFR	100	1000
SGC-CAMKK2-1N (UNC-YL-83)	EGFR(L858R)	EGFR	100	1000
SGC-CAMKK2-1N (UNC-YL-83)	EGFR(L861Q)	EGFR	100	1000
SGC-CAMKK2-1N (UNC-YL-83)	EGFR(S752-I759del)	EGFR	100	1000
SGC-CAMKK2-1N (UNC-YL-83)	EPHA5	EPHA5	100	1000
SGC-CAMKK2-1N (UNC-YL-83)	EPHA6	EPHA6	100	1000
SGC-CAMKK2-1N (UNC-YL-83)	EPHA7	EPHA7	100	1000
SGC-CAMKK2-1N (UNC-YL-83)	EPHA8	EPHA8	100	1000
SGC-CAMKK2-1N (UNC-YL-83)	EPHB2	EPHB2	100	1000
SGC-CAMKK2-1N (UNC-YL-83)	ERBB2	ERBB2	100	1000
SGC-CAMKK2-1N (UNC-YL-83)	ERK2	MAPK1	100	1000
SGC-CAMKK2-1N (UNC-YL-83)	FER	FER	100	1000
SGC-CAMKK2-1N (UNC-YL-83)	FGFR1	FGFR1	100	1000
SGC-CAMKK2-1N (UNC-YL-83)	FGFR4	FGFR4	100	1000
SGC-CAMKK2-1N (UNC-YL-83)	FLT3(D835Y)	FLT3	100	1000
SGC-CAMKK2-1N (UNC-YL-83)	FLT3(ITD,D835V)	FLT3	100	1000
SGC-CAMKK2-1N (UNC-YL-83)	FLT3(K663Q)	FLT3	100	1000
SGC-CAMKK2-1N (UNC-YL-83)	FLT3(N841I)	FLT3	100	1000
SGC-CAMKK2-1N (UNC-YL-83)	FRK	FRK	100	1000
SGC-CAMKK2-1N (UNC-YL-83)	GCN2(Kin.Dom.2,S808G)	EIF2AK4	100	1000
SGC-CAMKK2-1N (UNC-YL-83)	GRK4	GRK4	100	1000
SGC-CAMKK2-1N (UNC-YL-83)	GSK3A	GSK3A	100	1000
SGC-CAMKK2-1N (UNC-YL-83)	HASPIN	GSG2	100	1000
SGC-CAMKK2-1N (UNC-YL-83)	HCK	HCK	100	1000
SGC-CAMKK2-1N (UNC-YL-83)	HPK1	MAP4K1	100	1000
SGC-CAMKK2-1N (UNC-YL-83)	IGF1R	IGF1R	100	1000
SGC-CAMKK2-1N (UNC-YL-83)	ITK	ITK	100	1000
SGC-CAMKK2-1N (UNC-YL-83)	JNK3	MAPK10	100	1000
SGC-CAMKK2-1N (UNC-YL-83)	KIT(V559D,T670I)	KIT	100	1000
SGC-CAMKK2-1N (UNC-YL-83)	LCK	LCK	100	1000
SGC-CAMKK2-1N (UNC-YL-83)	LKB1	STK11	100	1000
SGC-CAMKK2-1N (UNC-YL-83)	LOK	STK10	100	1000
SGC-CAMKK2-1N (UNC-YL-83)	LTK	LTK	100	1000
SGC-CAMKK2-1N (UNC-YL-83)	LYN	LYN	100	1000
SGC-CAMKK2-1N (UNC-YL-83)	MAP3K15	MAP3K15	100	1000
SGC-CAMKK2-1N (UNC-YL-83)	MAPKAPK2	MAPKAPK2	100	1000
SGC-CAMKK2-1N (UNC-YL-83)	MAPKAPK5	MAPKAPK5	100	1000
SGC-CAMKK2-1N (UNC-YL-83)	MARK4	MARK4	100	1000
SGC-CAMKK2-1N (UNC-YL-83)	MAST1	MAST1	100	1000
SGC-CAMKK2-1N (UNC-YL-83)	MET(M1250T)	MET	100	1000
SGC-CAMKK2-1N (UNC-YL-83)	MLCK	MYLK3	100	1000
SGC-CAMKK2-1N (UNC-YL-83)	MLK2	MAP3K10	100	1000
SGC-CAMKK2-1N (UNC-YL-83)	MLK3	MAP3K11	100	1000
SGC-CAMKK2-1N (UNC-YL-83)	MRCKB	CDC42BPB	100	1000
SGC-CAMKK2-1N (UNC-YL-83)	MST1	STK4	100	1000
SGC-CAMKK2-1N (UNC-YL-83)	MST3	STK24	100	1000
SGC-CAMKK2-1N (UNC-YL-83)	MTOR	MTOR	100	1000
SGC-CAMKK2-1N (UNC-YL-83)	MUSK	MUSK	100	1000
SGC-CAMKK2-1N (UNC-YL-83)	MYO3B	MYO3B	100	1000
SGC-CAMKK2-1N (UNC-YL-83)	NEK6	NEK6	100	1000
SGC-CAMKK2-1N (UNC-YL-83)	NEK9	NEK9	100	1000
SGC-CAMKK2-1N (UNC-YL-83)	p38-beta	MAPK11	100	1000
SGC-CAMKK2-1N (UNC-YL-83)	p38-gamma	MAPK12	100	1000
SGC-CAMKK2-1N (UNC-YL-83)	PAK3	PAK3	100	1000
SGC-CAMKK2-1N (UNC-YL-83)	PCTK3	CDK18	100	1000
SGC-CAMKK2-1N (UNC-YL-83)	PDPK1	PDPK1	100	1000
SGC-CAMKK2-1N (UNC-YL-83)	PFCDPK1(P.falciparum)	CDPK1	100	1000
SGC-CAMKK2-1N (UNC-YL-83)	PFTK1	CDK14	100	1000
SGC-CAMKK2-1N (UNC-YL-83)	PIK3C2G	PIK3C2G	100	1000
SGC-CAMKK2-1N (UNC-YL-83)	PIK3CA(M1043I)	PIK3CA	100	1000
SGC-CAMKK2-1N (UNC-YL-83)	PIK3CD	PIK3CD	100	1000
SGC-CAMKK2-1N (UNC-YL-83)	PIP5K1C	PIP5K1C	100	1000
SGC-CAMKK2-1N (UNC-YL-83)	PKAC-alpha	PRKACA	100	1000
SGC-CAMKK2-1N (UNC-YL-83)	PKAC-beta	PRKACB	100	1000
SGC-CAMKK2-1N (UNC-YL-83)	PKN1	PKN1	100	1000
SGC-CAMKK2-1N (UNC-YL-83)	PLK4	PLK4	100	1000
SGC-CAMKK2-1N (UNC-YL-83)	PRKCD	PRKCD	100	1000
SGC-CAMKK2-1N (UNC-YL-83)	PRKCE	PRKCE	100	1000
SGC-CAMKK2-1N (UNC-YL-83)	PRKCQ	PRKCQ	100	1000
SGC-CAMKK2-1N (UNC-YL-83)	PRKD1	PRKD1	100	1000
SGC-CAMKK2-1N (UNC-YL-83)	PRKG1	PRKG1	100	1000
SGC-CAMKK2-1N (UNC-YL-83)	PRP4	PRPF4B	100	1000
SGC-CAMKK2-1N (UNC-YL-83)	RET	RET	100	1000
SGC-CAMKK2-1N (UNC-YL-83)	RET(V804M)	RET	100	1000
SGC-CAMKK2-1N (UNC-YL-83)	ROS1	ROS1	100	1000
SGC-CAMKK2-1N (UNC-YL-83)	RPS6KA4(Kin.Dom.1-N-terminal)	RPS6KA4	100	1000
SGC-CAMKK2-1N (UNC-YL-83)	RPS6KA5(Kin.Dom.1-N-terminal)	RPS6KA5	100	1000
SGC-CAMKK2-1N (UNC-YL-83)	RSK3(Kin.Dom.1-N-terminal)	RPS6KA2	100	1000
SGC-CAMKK2-1N (UNC-YL-83)	RSK4(Kin.Dom.2-C-terminal)	RPS6KA6	100	1000
SGC-CAMKK2-1N (UNC-YL-83)	SGK3	SGK3	100	1000
SGC-CAMKK2-1N (UNC-YL-83)	SIK	SIK1	100	1000
SGC-CAMKK2-1N (UNC-YL-83)	SLK	SLK	100	1000
SGC-CAMKK2-1N (UNC-YL-83)	SNRK	SNRK	100	1000
SGC-CAMKK2-1N (UNC-YL-83)	SRPK3	SRPK3	100	1000
SGC-CAMKK2-1N (UNC-YL-83)	STK33	STK33	100	1000
SGC-CAMKK2-1N (UNC-YL-83)	SYK	SYK	100	1000
SGC-CAMKK2-1N (UNC-YL-83)	TGFBR2	TGFBR2	100	1000
SGC-CAMKK2-1N (UNC-YL-83)	TIE1	TIE1	100	1000
SGC-CAMKK2-1N (UNC-YL-83)	TNK1	TNK1	100	1000
SGC-CAMKK2-1N (UNC-YL-83)	TYRO3	TYRO3	100	1000
SGC-CAMKK2-1N (UNC-YL-83)	YANK2	STK32B	100	1000
